# Development of an EMT-related exosomal miRNA signature that can predict prognosis in hepatocellular carcinoma

**DOI:** 10.1101/2025.09.06.674651

**Authors:** Olka Missaghi, Leman Nur Nehri, Sepehr Bakhshi, Oğuzhan Karaosmanoğlu, Hülya Sivas, Aybar Can Acar, Sreeparna Banerjee

## Abstract

Chemoresistance and epithelial-mesenchymal transition (EMT) are associated with failure of cancer chemotherapy and poor survival of patients. We have previously shown that chemoresistance and stemness in hepatocellular carcinoma (HCC) cells was accompanied by the development of partial EMT (p-EMT) and identified a number of EMT-associated proteins that are released from exosomes. In this study, we aimed to identify and classify the differentially expressed (DE) exosomal miRNAs from chemoresistant HuH7 cells undergoing p-EMT. Out of the fifty-four miRNAs that were enriched in the exosomes from these cells compared to controls, thirteen were identified in the exosomes isolated from the serum of HCC patients. These miRNAs targeted genes that were associated with cell-cell junctions, extracellular matrix, cytoskeleton, transcription and signal transduction. Univariate Cox regression analysis indicated that 11/13 miRNAs were associated with either favorable (n=4) or worse (n=7) prognosis. A machine learning algorithm indicated that seven miRNAs (miR 215-5p, miR 340-5p, miR 210-3p, miR 19a-3p, miR19b-3p, miR 1266-5p and miR 25-3p) could predict worse prognosis in multiple datasets with 64-68% accuracy. A Bayesian Inference network analysis with the thirteen miRNAs and their key target proteins, along with EMT and survival as the nodes indicated that the common denominator was transcription, suggesting that the exosomal miRNAs released from cells undergoing p-EMT can mediate phenotypic changes in cells through transcriptional regulation.
