## Supplemental Figure 1 for "Development of an EMT-related exosomal miRNA signature that can predict prognosis in hepatocellular carcinoma": Supplementary Table 1.xlsx

### Sheet: Sheet1
Supplementary Table 1: List of the patients used in the test data set (GSE212211)
Patient ID	GSM Identifier
HCC002pre	GSM6513598
HCC003pre	GSM6513600
HCC006pre	GSM6513603
HCC013pre	GSM6513804
HCC018pre	GSM6513606
HCC019pre	GSM6513609
HCC024pre	GSM6513612
HCC024pre-2	GSM6513613
HCC026pre	GSM6513615
HCC026pre-2	GSM6513805
HCC028pre	GSM6513618
HCC032pre	GSM6513621
HCC034pre	GSM6513624
HCC034pre-2	GSM6513625
HCC037pre	GSM6513628
HCC038pre	GSM6513631
HCC040pre	GSM6513634
HCC041pre	GSM6513637
HCC043pre	GSM6513640
HCC044pre	GSM6513643
HCC046pre	GSM6513646
HCC049pre	GSM6513648
HCC050pre	GSM6513650
HCC051pre	GSM6513653
HCC051pre-2	GSM6513806
HCC052pre	GSM6513656
HCC053pre	GSM6513659
HCC054pre	GSM6513662
HCC058pre	GSM6513665
HCC060pre	GSM6513667
HCC060pre-2	GSM6513668
HCC061pre	GSM6513670
HCC066pre	GSM6513673
HCC070pre	GSM6513675
HCC071pre	GSM6513677
HCC072pre	GSM6513680
HCC074pre	GSM6513683
HCC075pre	GSM6513686
HCC076pre	GSM6513689
HCC081pre	GSM6513692
HCC085pre	GSM6513695
HCC086pre	GSM6513698
HCC087pre	GSM6513700
HCC088pre	GSM6513703
HCC094pre	GSM6513705
HCC095pre	GSM6513708
HCC100pre	GSM6513710
HCC110pre	GSM6513713
HCC118pre	GSM6513715
HCC120pre	GSM6513718
HCC121pre	GSM6513721
HCC122pre	GSM6513723
HCC131pre	GSM6513725
HCC133pre	GSM6513728
HCC136pre	GSM6513730
HCC141pre	GSM6513732
HCC148pre	GSM6513734
HCC149pre	GSM6513736
HCC150pre	GSM6513738
HCC151pre	GSM6513741
HCC155pre	GSM6513743
HCC159pre	GSM6513745
HCC162pre	GSM6513747
HCC163pre	GSM6513750
HCC164pre	GSM6513753
HCC165pre	GSM6513755
HCC167pre	GSM6513757
HCC168pre	GSM6513759
HCC169pre	GSM6513761
HCC170pre	GSM6513763
HCC174pre	GSM6513765
HCC177pre	GSM6513767
HCC180pre	GSM6513769
HCC182pre	GSM6513771
HCC188pre	GSM6513773
HCC192pre	GSM6513775
HCC193pre	GSM6513777
HCC197pre	GSM6513779
HCC198pre	GSM6513781
HCC199pre	GSM6513783
HCC210pre	GSM6513786
HCC211pre	GSM6513788
HCC217pre	GSM6513790
HCC218pre	GSM6513793
HCC221pre	GSM6513795
HCC223pre	GSM6513797
HCC226pre	GSM6513800
HCC230pre	GSM6513802
HCC415pre	GSM6513833
HCC420pre	GSM6513834
HCC423pre	GSM6513835
HCC434pre	GSM6513837
HCC449pre	GSM6513839
HCC460pre	GSM6513840
HCC467pre	GSM6513841
HCC472pre	GSM6513842
HCC476pre	GSM6513843
HCC488pre	GSM6513844
HCC494pre	GSM6513845
HCC496pre	GSM6513846
HCC497pre	GSM6513847
HCC505pre	GSM6513848
HCC508pre	GSM6513849
HCC509pre	GSM6513850
HCC510pre	GSM6513851
HCC515pre	GSM6513852
HCC538pre	GSM6513855
HCC545pre	GSM6513856
HCC553pre	GSM6513858
HCC568pre	GSM6513859
HCC571pre	GSM6513860
HCC575pre	GSM6513861
HCC580pre	GSM6513862
HCC583pre	GSM6513863
HCC588pre	GSM6513864
HCC590pre	GSM6513865
HCC591pre	GSM6513866
HCC592pre	GSM6513867
HCC593pre	GSM6513868
HCC600pre	GSM6513871
HCC601pre	GSM6513872
HCC602pre	GSM6513873
HCC604pre	GSM6513874
HCC606pre	GSM6513875
HCC607pre	GSM6513876
HCC608pre	GSM6513877
HCC609pre	GSM6513878
HCC611pre	GSM6513879
HCC612pre	GSM6513880
HCC613pre	GSM6513881
HCC617pre	GSM6513884
HCC618pre	GSM6513885
HCC622pre	GSM6513887
HCC625pre	GSM6513888
HCC628pre	GSM6513889
HCC631pre	GSM6513890
HCC632pre	GSM6513891
HCC633pre	GSM6513892
HCC637pre	GSM6513893
HCC638pre	GSM6513894
HCC639pre	GSM6513895
HCC641pre	GSM6513896
HCC642pre	GSM6513897
HCC643pre	GSM6513898
HCC644pre	GSM6513899
HCC645pre	GSM6513900
HCC646pre	GSM6513901
HCC647pre	GSM6513902
HCC648pre	GSM6513903
HCC649pre	GSM6513904
HCC650pre	GSM6513905
HCC652pre	GSM6513906
HCC653pre	GSM6513907
HCC654pre	GSM6513908
HCC655pre	GSM6513909
HCC657pre	GSM6513910
HCC659pre	GSM6513911
HCC660pre	GSM6513912
HCC661pre	GSM6513913
HCC662pre	GSM6513914
HCC664pre	GSM6513915
HCC665pre	GSM6513916
HCC670pre	GSM6513918
HCC671pre	GSM6513919
HCC673pre	GSM6513920
HCC674pre	GSM6513921
HCC676pre	GSM6513922
HCC678pre	GSM6513923
HCC679pre	GSM6513924
HCC680pre	GSM6513925
HCC682pre	GSM6513926
HCC683pre	GSM6513927
HCC684pre	GSM6513928
HCC685pre	GSM6513929
HCC687pre	GSM6513930
HCC688pre	GSM6513931
HCC689pre	GSM6513932
HCC690pre	GSM6513933
HCC691pre	GSM6513934
HCC692pre	GSM6513935
HCC697pre	GSM6513937
HCC699pre	GSM6513938
HCC700pre	GSM6513939
HCC702pre	GSM6513940
HCC703pre	GSM6513941
HCC704pre	GSM6513942
HCC705pre	GSM6513943
HCC706pre	GSM6513944
HCC707pre	GSM6513945
HCC709pre	GSM6513947
HCC711pre	GSM6513948
HCC713pre	GSM6513950
HCC714pre	GSM6513951
HCC715pre	GSM6513952
HCC716pre	GSM6513953
HCC717pre	GSM6513954
HCC718pre	GSM6513955
HCC720pre	GSM6513956
HCC721pre	GSM6513957
HCC722pre	GSM6513958
HCC726pre	GSM6513959
HCC730pre	GSM6513960
HCC732pre	GSM6513961
HCC733pre	GSM6513962
HCC735pre	GSM6513963
HCC736pre	GSM6513964
HCC737pre	GSM6513965
HCC738pre	GSM6513966
HCC739pre	GSM6513967
HCC740pre	GSM6513968
HCC742pre	GSM6513969
HCC748pre	GSM6513970
HCC750pre	GSM6513971
HCC751pre	GSM6513972
HCC752pre	GSM6513973
HCC753pre	GSM6513974
HCC761pre	GSM6513975
HCC763pre	GSM6513977
HCC819pre	GSM6513825
HCC820pre	GSM6513827
HCC821pre	GSM6513829
HCC764pre	GSM6513978
HCC766pre	GSM6513979
HCC769pre	GSM6513981
HCC774pre	GSM6513982
HCC775pre	GSM6513983
HCC778pre	GSM6513985
HCC780pre	GSM6513987
HCC785pre	GSM6513989
HCC786pre	GSM6513990
HCC787pre	GSM6513991
HCC788pre	GSM6513992
HCC789pre	GSM6513993
HCC790pre	GSM6513994
HCC791pre	GSM6513995
HCC792pre	GSM6513996
HCC794pre	GSM6513997
HCC795pre	GSM6513998
HCC798pre	GSM6514001
HCC799pre	GSM6514002
HCC800pre	GSM6514003
HCC801pre	GSM6514004
HCC802pre	GSM6514005
HCC803pre	GSM6514006
HCC804pre	GSM6514007
HCC806pre	GSM6514009
HCC807pre	GSM6514010
HCC809pre	GSM6514012
HCC810pre	GSM6514013
HCC811pre	GSM6514014
HCC812pre	GSM6514015
HCC813pre	GSM6514016
HCC814pre	GSM6514017
HCC815pre	GSM6514018
HCC816pre	GSM6514019
HCC817pre	GSM6514020
HCC818pre	GSM6514021
HCC818pre	GSM6514021
