## Supplemental Figure 1 for "Development of an EMT-related exosomal miRNA signature that can predict prognosis in hepatocellular carcinoma": Supplementary Table 3.xlsx

### Sheet: Sheet1
Supplementary Table 3 Fifty-four exosomal miRNAs that were upregulated in exosomes collected from Huh7 cells overexpressing Slug compared to the control cells
	miRNA	miRBase Accession
1	hsa-miR-101-3p	MIMAT0000099
2	has-miR-125a-5p	MIMAT0000443
3	hsa-miR-1266-5p	MIMAT0005920
4	hsa-miR-1269a	MIMAT0005923
5	hsa-miR-1273d	MIMAT0015090
6	hsa-miR-1273e	MIMAT0018079
7	hsa-miR-1296-5p	MIMAT0005794
8	hsa-miR-1303	MIMAT0005891
9	hsa-miR-1307-5p	MIMAT0022727
10	hsa-miR-145-5p	MIMAT0000437
11	hsa-miR-183-5p	MIMAT0000261
12	hsa-miR-193b-5p	MIMAT0004767
13	hsa-miR-19a-3p	MIMAT0000073
14	hsa-miR-19b-3p	MIMAT0000074
15	hsa-miR-210-3p	MIMAT0000267
16	hsa-miR-215-3p	MIMAT0026476
17	hsa-miR-215-5p	MIMAT0000272
18	hsa-miR-216a-3p	MIMAT0022844
19	hsa-miR-218-5p	MIMAT0000275
20	hsa-miR-25-3p	MIMAT0000081
21	hsa-miR-25-5p	MIMAT0004498
22	hsa-miR-296-3p	MIMAT0004679
23	hsa-miR-3135b	MIMAT0018985
24	hsa-miR-3150b-5p	MIMAT0019226
25	hsa-miR-339-5p	MIMAT0000764
26	hsa-miR-33b-5p	MIMAT0003301
27	hsa-miR-301b-3p	MIMAT0004958
28	hsa-miR-3677-3p	MIMAT0018101
29	hsa-miR-375	MIMAT0000728
30	hsa-miR-3928-3p	MIMAT0018205
31	hsa-miR-3944-3p	MIMAT0018360
32	hsa-miR-3960	MIMAT0019337
33	hsa-miR-4461	MIMAT0018983
34	hsa-miR-4634	MIMAT0019691
35	hsa-miR-4707-3p	MIMAT0019808
36	hsa-miR-4739	MIMAT0019868
37	hsa-miR-4792	MIMAT0019964
38	hsa-miR-483-3p	MIMAT0002173
39	hsa-miR-550a-5p	MIMAT0004800
40	hsa-miR-551a	MIMAT0003214
41	hsa-miR-561-5p	MIMAT0022706
42	hsa-miR-589-3p	MIMAT0003256
43	hsa-miR-615-5p	MIMAT0004804
44	hsa-miR-642a-3p	MIMAT0020924
45	hsa-miR-6509-5p	MIMAT0025474
46	hsa-miR-659-5p	MIMAT0022710
47	hsa-miR-671-5p	MIMAT0003880
48	hsa-miR-6723-5p	MIMAT0025855
49	hsa-miR-6858-5p	MIMAT0027616
50	hsa-miR-7847-3p	MIMAT0030422
51	hsa-miR-877-5p	MIMAT0004949
52	hsa-miR-340-5p	MIMAT0004692
53	hsa-miR-4745-5p	MIMAT0019878
54	hsa-miR-885-5p	MIMAT0004947
